# A plant virus causes symptoms through the deployment of a host-mimicking protein domain to attract the insect vector

**DOI:** 10.1101/2022.12.16.520777

**Authors:** Man Gao, Emmanuel Aguilar, Borja Garnelo Gómez, Laura Medina-Puche, Pengfei Fan, Irene Ontiveros, Shaojun Pan, Huang Tan, Edda von Roepenack-Lahaye, Na Chen, Xiao-Wei Wang, David C Baulcombe, Eduardo R Bejarano, Juan Antonio Díaz-Pendón, Masahiko Furutani, Miyo Terao Morita, Rosa Lozano-Durán

**Author notes:** These authors contributed equally to this work (Man Gao, Emmanuel Aguilar).

## Abstract

Viruses are obligate intracellular parasites with limited proteomes that heavily rely on the cell molecular machinery for their multiplication and spread. Plant viruses frequently cause symptoms through interference with host developmental programs. Despite the agricultural relevance of symptom development in virus-infected crops, the molecular mechanisms underlying these viral effects remain elusive. Here, we show that the symptoms triggered by tomato yellow leaf curl virus (TYLCV) depend on the physical interaction between the host-mimicking domain of a virus-encoded protein, C4, and a plant-specific family of RCC1-like domain-containing (RLD) proteins. C4 outcompetes endogenous interactors of RLDs, disrupting RLD function in the regulation of endomembrane trafficking and polar auxin transport, ultimately leading to the developmental alterations recognized as symptoms of the viral infection. Importantly, symptoms do not have a detectable effect on the performance of the virus in the plant host, but they serve as attractants for the viral insect vector, the whitefly *Bemisia tabaci*, hence promoting pathogen spread. Our work uncovers the molecular underpinnings of the viral manipulation that leads to symptom development in the TYLCV-tomato pathosystem, and suggests that symptoms have evolved as a strategy to promote viral transmission by the insect vector. Given that most plant viruses are insect-transmitted, the principles described here might have broad applicability to crop-virus interactions.
