## Supplementary material for "A plant virus causes symptoms through the deployment of a host-mimicking protein domain to attract the insect vector": Table S2. Summary of total RNA-seq data.

### Sheet: Sheet1
Table S2. Summary of total RNAseq data
	N. total seq.	N. total clean seq.	%	N. total clean reads (paired-end)	N. total mapped clean reads	%
WT R.1	51925564	50172372	96.6	100344744	99518510	99.18
WT R.2	50417326	48930487	97.1	97860974	97030034	99.15
WT R.3	49436294	47876595	96.8	95753190	95001910	99.22
35S:C4 L8 R.1	49655952	47555176	95.8	95110352	94346931	99.2
35S:C4 L8 R.2	50483898	48595642	96.3	97191284	96477113	99.27
35S:C4 L8 R.3	51251703	49221464	96	98442928	97688986	99.23
35S:C4 L22 R.1	49954833	48232509	96.6	96465018	95694782	99.2
35S:C4 L22 R.2	49432480	47804692	96.7	95609384	94857247	99.21
35S:C4 L22 R.3	52216682	50268252	96.3	100536504	99829682	99.3
35S:C4CCLm1 L3 R.1	54778085	52697019	96.2	105394038	104662431	99.31
35S:C4CCLm1 L3 R.2	50582559	48789076	96.5	97578152	96848583	99.25
35S:C4CCLm1 L3 R.3	51697937	49877190	96.5	99754380	99016526	99.26
35S:C4CCLm1 L8 R.1	55036095	53071003	96.4	106142006	105442515	99.34
35S:C4CCLm1 L8 R.2	48459106	46813158	96.6	93626316	93030560	99.36
35S:C4CCLm1 L8 R.3	53206794	51321872	96.5	102643744	102048476	99.42
35S:C4CCLm2 L46 R.1	55097264	52795411	95.8	105590822	104777421	99.23
35S:C4CCLm2 L46 R.2	51291679	49596154	96.7	99192308	98552815	99.36
35S:C4CCLm2 L46 R.3	51535424	48084639	93.3	96169278	95515705	99.32
35S:C4CCLm2L105 R.1	50648181	48038899	94.8	96077798	95378121	99.27
35S:C4CCLm2L105 R.2	52396779	49347809	94.2	98695618	97947888	99.24
35S:C4CCLm2L105 R.3	47671990	46084182	96.7	92168364	91507959	99.28
35S:C4 Mild L7 R.1	48566291	46196942	95.1	92393884	91773805	99.33
35S:C4 Mild L7 R.2	51779998	49560667	95.7	99121334	98516919	99.39
35S:C4 Mild L7 R.3	51083825	49286984	96.5	98573968	97808108	99.22
35S:C4 Mild L48 R.1	49764107	47965031	96.4	95930062	95278099	99.32
35S:C4 Mild L48 R.2	46253075	44420979	96	88841958	88220960	99.3
35S:C4 Mild L48 R.3	47767204	46044805	96.4	92089610	91424085	99.28
35S:C4 Mildm L74 R.1	45635062	44183726	96.8	88367452	87788099	99.34
35S:C4 Mildm L74 R.2	47979026	46416384	96.7	92832768	92218952	99.34
35S:C4 Mildm L74 R.3	46794789	45066571	96.3	90133142	89574792	99.38
35S:C4 Mildm L84 R.1	48592246	47067496	96.9	94134992	93561238	99.39
35S:C4 Mildm L84 R.2	45234844	43698469	96.6	87396938	86716885	99.22
35S:C4 Mildm L84 R.3	48310265	46555645	96.4	93111290	92534370	99.38
