## Supplementary material for "A plant virus causes symptoms through the deployment of a host-mimicking protein domain to attract the insect vector": Table S3. Summary of C4 counts and RPKM in total RNA-seq data.

### Sheet: C4 counts
Supplementary Table 3. Summary of C4 counts and RPKM in total RNAseq data
	COUNTS ↓
SAMPLES →	WT R.1	WT R.2	WT R.3	35S:C4 L8 R.1	35S:C4 L8 R.2	35S:C4 L8 R.3	35S:C4 L22 R.1	35S:C4 L22 R.2	35S:C4 L22 R.3	35S:C4CCLm1 L3 R.1	35S:C4CCLm1 L3 R.2	35S:C4CCLm1 L3 R.3	35S:C4CCLm1 L8 R.1	35S:C4CCLm1 L8 R.2	35S:C4CCLm1 L8 R.3	35S:C4CCLm2 L46 R.1	35S:C4CCLm2 L46 R.2	35S:C4CCLm2 L46 R.3	35S:C4CCLm2 L105 R.1	35S:C4CCLm2 L105 R.2	35S:C4CCLm2 L105 R.3	35S:C4 Mild L7 R.1	35S:C4 Mild L7 R.2	35S:C4 Mild L7 R.3	35S:C4 Mild L48 R.1	35S:C4 Mild L48 R.2	35S:C4 Mild L48 R.3	35S:C4 Mildm L74 R.1	35S:C4 Mildm L74 R.2	35S:C4 Mildm L74 R.3	35S:C4 Mildm L84 R.1	35S:C4 Mildm L84 R.2	35S:C4 Mildm L84 R.3
C4	6	12	11	5800	7390	6707	7926	7899	8732	8	4	2	4	5	7	0	2	7	8	4	6	8	8	0	0	1	4	4	5	6	5	0	2
C4CCLm1	97	72	106	32	44	46	10	17	99	35870	38192	41890	4718	4260	3910	89	56	42	46	37	13	4	98	0	1	17	21	29	5	3	76	0	1
C4CCLm2	13	5	0	1	18	2	7	1	0	5	19	15	18	4	1	4705	2867	2868	13225	16320	10141	25	28	27	25	1	13	12	11	1	0	2	1
C4 Mild	0	0	0	3	1	0	0	0	0	1	0	0	0	0	0	0	1	1	2	0	0	98	165	123	965	1195	919	0	0	3	1	1	3
C4 Mildm	0	0	0	0	0	1	0	0	0	0	0	0	0	1	0	0	1	0	0	0	1	0	2	1	0	1	2	283	386	347	489	446	405
__no_feature	0	0	0	9	3	8	6	50	2	19	15	21	11	12	13	18	7	2	25	5	11	7	12	11	25	22	37	28	19	8	14	9	13
__ambiguous	0	0	0	0	1	5	2	2	1	0	0	0	0	0	0	1	0	0	2	4	3	0	0	0	0	0	0	0	0	0	0	0	0
__too_low_aQual	0	0	0	0	0	0	0	0	0	0	0	0	0	0	0	0	0	0	0	0	0	0	0	0	0	0	0	0	0	0	0	0	0
__not_aligned	0	0	0	0	0	0	0	0	0	0	0	0	0	0	0	0	0	0	0	0	0	0	0	0	0	0	0	0	0	0	0	0	0
__alignment_not_unique	8	5	4	425	586	473	544	532	685	2411	2693	2634	319	263	230	300	205	144	692	769	586	7	7	10	48	43	28	13	40	16	27	38	33
	RPKM ↓
SAMPLES →	WT R.1	WT R.2	WT R.3	35S:C4 L8 R.1	35S:C4 L8 R.2	35S:C4 L8 R.3	35S:C4 L22 R.1	35S:C4 L22 R.2	35S:C4 L22 R.3	35S:C4CCLm1 L3 R.1	35S:C4CCLm1 L3 R.2	35S:C4CCLm1 L3 R.3	35S:C4CCLm1 L8 R.1	35S:C4CCLm1 L8 R.2	35S:C4CCLm1 L8 R.3	35S:C4CCLm2 L46 R.1	35S:C4CCLm2 L46 R.2	35S:C4CCLm2 L46 R.3	35S:C4CCLm2 L105 R.1	35S:C4CCLm2 L105 R.2	35S:C4CCLm2 L105 R.3	35S:C4 Mild L7 R.1	35S:C4 Mild L7 R.2	35S:C4 Mild L7 R.3	35S:C4 Mild L48 R.1	35S:C4 Mild L48 R.2	35S:C4 Mild L48 R.3	35S:C4 Mildm L74 R.1	35S:C4 Mildm L74 R.2	35S:C4 Mildm L74 R.3	35S:C4 Mildm L84 R.1	35S:C4 Mildm L84 R.2	35S:C4 Mildm L84 R.3
C4	20138.7	93304.1	52453.1	2.17821e+07	2.11896e+07	3.59993e+06	3.59959e+06	3.5992e+06	3.59831e+06	72125.1	108.47	31.96	524.55	666.3	1139.95	0	4557.7	21146.6	21677.7	1501.58	3151.07	34151.8	11276.1	0	0	8570.06	20871.2	37232.2	183623	265734	21773	0	162464
C4CCLm1	325576	559825	505457	120177	126163	24690.1	4541.49	7746.09	40796.2	3.23391e+08	1.03567e+06	669351	618708	567685	636744	21802.5	127616	126879	124647	13889.6	6827.31	17075.9	138133	0	1673.33	145691	109574	269934	183623	132867	330949	0	81232
C4CCLm2	43633.9	38876.7	0	3755.53	51612.1	1073.48	3179.05	455.65	0	45078.2	515.23	239.68	2360.48	533.04	162.85	1.1526e+06	6.53347e+06	8.66405e+06	3.58359e+07	6.12646e+06	5.32583e+06	106724	39466.4	35405.5	41833.3	8570.06	67831.5	111697	403971	44289	0	32911.7	81232
C4 Mild	0	0	0	10931.9	2782.17	0	0	0	0	8747.85	0	0	0	0	0	0	2211.16	2931.21	5258.44	0	0	405933	225662	156501	1.5668e+06	9.93703e+06	4.65273e+06	0	0	128920	4225.25	15967.1	236458
C4 Mildm	0	0	0	0	0	520.8	0	0	0	0	0	0	0	129.3	0	0	2211.16	0	0	0	509.58	0	2735.3	1272.37	0	8315.5	10125.6	2.55594e+06	1.37547e+07	1.49118e+07	2.06614e+06	7.12132e+06	3.19218e+07
C4 CDS：294bp, ATGGGGAACCACATCTCCATGTGCTTATCCAATTCGAAGGCAAATACCAATGTAAGAACCAACGGTTCTTCGACCTGGTATCCCCAAACAGATCAGCACATTTCCATCCGAACATTCAGGCAGCTAAGAGCTCAACAGATGTCAAGACCTACGTGGAGAAAGACGGAGACTTCATTGATTTTGGAGTTTTCCAAATCGATGGCAGATCAGCTAGAGGAGGTCAGCAATCTGCCAACGACGCATATGCCGAAGCACTCAATTCAGGCAATAAATCCGAGGCCCTCAATATATTAA
C4CCLm1 CDS：294bp, ATGGGGAACCACATCTCCATGTGCTTATCCAATTCGAAGGCAAATACCAATGTAAGAACCAACGGTTCTTCGACCTGGTATCCCCAAACAGATCAGCACATTTCCATCCGAACATTCAGGCAGCTAAGAGCTCAACAGATGTCAAGACCTACGGCAAGAGCAGCAGCAACTTCATTGGCAGCAGCATTTTCCAAATCGATGGCAGATCAGCTAGAGGAGGTCAGCAATCTGCCAACGACGCATATGCCGAAGCACTCAATTCAGGCAATAAATCCGAGGCCCTCAATATATTAA
C4CCLm2 CDS：294bp, ATGGGGAACCACATCTCCATGTGCTTATCCAATTCGAAGGCAAATACCAATGTAAGAACCAACGGTTCTTCGACCTGGTATCCCCAAACAGATCAGCACATTTCCATCCGAACATTCAGGCAGCTAAGAGCTCAACAGATGTCAAGACCTACGTCTAGACGTACGGAGACTTCATTGGGTGTTTCTTTTTCCAAATCGATGGCAGATCAGCTAGAGGAGGTCAGCAATCTGCCAACGACGCATATGCCGAAGCACTCAATTCAGGCAATAAATCCGAGGCCCTCAATATATTAA
C4 Mild CDS：303bp, ATGGGGAACCACATCTCCATGTGCTTATCCAATTTGAAGGGAAATTCAAGTGCCAAAATCAGCGATTCTTCGACCTGGTATCCCCAAGCAGGGCAGCACATTTCCATCCAAACATTCAGGGAGCTAAATCCAGTTCAGACGTCAAGTCTTATGTCGATAAGGACGGAGACACCGTCGACTGGGGTGAGTTTCAGATCGACGGACGATCTGCACGTGGGGGTCAGCAGTCAGCCAATGACGCTTACGCCGCAGCTCTTAACTCAGGCAGTAAGTCAGAGGCTCTTAGAATCATTAAAGAATTAA
C4 Mildm CDS : 303bp, ATGGGGAACCACATCTCCATGTGCTTATCCAATTTGAAGGGAAATTCAAGTGCCAAAATCAGCGATTCTTCGACCTGGTATCCCCAAGCAGGGCAGCACATTTCCATCCAAACATTCAGGGAGCTAAATCCAGTTCAGACGTCAAGTCTTATGTGGATAAAGACGGAGACACCGTCGACTATTTTGGAGTTCAGATCGACGGACGATCTGCACGTGGGGGTCAGCAGTCAGCCAATGACGCTTACGCCGCAGCTCTTAACTCAGGCAGTAAGTCAGAGGCTCTTAGAATCATTAAAGAATTAA
