## Supplementary material for "A plant virus causes symptoms through the deployment of a host-mimicking protein domain to attract the insect vector": Table S6. Summary of KEGG pathways enrichment for DEGs in C4-expressing plants relative to WT.

### Sheet: KEGGs C4 UP
Supplementary Table 6. Summary of KEGG pathways enrichment for DEGs in C4-expressing plants relative to WT
KEGGs for DEGs UPREGULATED in 35S:C4 (common in L8 and L22) vs. WT
No significative KEGG pathways enrichment

### Sheet: KEGGs C4 CCLm1 UP
Supplementary Table 6. Summary of KEGG pathways enrichment for DEGs in C4-expressing plants relative to WT
KEGGs for DEGs UPREGULATED in 35S:C4CCLm1 (common in L3 and L8) vs. WT
Enrichment FDR	nGenes	Pathway Genes	Fold Enrichment	Pathway	URL	Genes
0.0323244	6	36	5.725	Circadian rhythm	http://www.genome.jp/kegg-bin/show_pathway?ath04712	AT1G68050 AT2G25930 AT5G15840 AT5G24470 AT5G60100 AT5G61380

### Sheet: KEGGs C4 CCLm2 UP
Supplementary Table 6. Summary of KEGG pathways enrichment for DEGs in C4-expressing plants relative to WT
KEGGs for DEGs UPREGULATED in 35S:C4CCLm2 (common in L46 and L105) vs. WT
Enrichment FDR	nGenes	Pathway Genes	Fold Enrichment	Pathway	URL	Genes
1.60132e-06	16	205	5.6214	Plant hormone signal transduction	http://www.genome.jp/kegg-bin/show_pathway?ath04075	AT1G04310 AT1G16510 AT1G49720 AT1G56150 AT1G75580 AT2G01200 AT2G23170 AT2G36270 AT2G45210 AT3G12830 AT3G23050 AT3G23150 AT3G57130 AT4G32280 AT5G25350 AT5G63650
0.00361426	5	36	10.0034	Circadian rhythm	http://www.genome.jp/kegg-bin/show_pathway?ath04712	AT1G22770 AT1G68050 AT2G25930 AT5G24470 AT5G60100

### Sheet: KEGGs C4 Mild UP
Supplementary Table 6. Summary of KEGG pathways enrichment for DEGs in C4-expressing plants relative to WT
KEGGs for DEGs UPREGULATED in 35S:C4 Mild (common in L7 and L48) vs. WT
Enrichment FDR	nGenes	Pathway Genes	Fold Enrichment	Pathway	URL	Genes
1.11234e-05	15	205	5.0658	Plant hormone signal transduction	http://www.genome.jp/kegg-bin/show_pathway?ath04075	AT1G04310 AT1G19180 AT2G01200 AT2G14610 AT2G14960 AT2G23170 AT2G36270 AT3G23150 AT4G26080 AT4G26120 AT4G27260 AT5G25350 AT5G47220 AT5G50760 AT5G63650
0.00255039	8	105	5.27486	MAPK signaling pathway	http://www.genome.jp/kegg-bin/show_pathway?ath04016	AT1G04310 AT2G14610 AT3G23150 AT3G26830 AT4G26080 AT5G25350 AT5G46330 AT5G63650

### Sheet: KEGGs C4 Mild m UP
Supplementary Table 6. Summary of KEGG pathways enrichment for DEGs in C4-expressing plants relative to WT
KEGGs for DEGs UPREGULATED in 35S:C4 Mildm (common in L74 and L84) vs. WT
Enrichment FDR	nGenes	Pathway Genes	Fold Enrichment	Pathway	URL	Genes
0.00527577	5	20	10.2655	Zeatin biosynthesis	http://www.genome.jp/kegg-bin/show_pathway?ath00908	AT1G22380 AT1G22400 AT2G36750 AT2G36780 AT2G36800
0.00580848	6	36	6.84368	Circadian rhythm	http://www.genome.jp/kegg-bin/show_pathway?ath04712	AT1G68050 AT2G25930 AT5G15840 AT5G24470 AT5G60100 AT5G61380
0.0491587	9	120	3.07966	Starch and sucrose metabolism	http://www.genome.jp/kegg-bin/show_pathway?ath00500	AT1G02850 AT2G36390 AT3G13790 AT4G09020 AT4G17090 AT4G24260 AT5G11920 AT5G49190 AT5G51820

### Sheet: KEGGs C4 DOWN
Supplementary Table 6. Summary of KEGG pathways enrichment for DEGs in C4-expressing plants relative to WT
KEGGs for DEGs DOWNREGULATED in 35S:C4 (common in L8 and L22) vs. WT
Enrichment FDR	nGenes	Pathway Genes	Fold Enrichment	Pathway	URL	Genes
2.18204e-09	11	18	13.8173	Photosynthesis	http://www.genome.jp/kegg-bin/show_pathway?ath00196	AT1G19150 AT1G29920 AT1G76570 AT2G05070 AT2G05100 AT2G40100 AT3G08940 AT3G27690 AT3G47470 AT3G54890 AT4G10340
4.17318e-08	88	1020	1.95068	Biosynthesis of secondary metabolites	http://www.genome.jp/kegg-bin/show_pathway?ath01110	AT1G03055 AT1G07450 AT1G13700 AT1G15550 AT1G17050 AT1G23310 AT1G26220 AT1G26560 AT1G30520 AT1G32780 AT1G32900 AT1G43670 AT1G44000 AT1G44446 AT1G45191 AT1G52340 AT1G58290 AT1G64970 AT1G65060 AT1G68010 AT1G70290 AT1G70580 AT1G74470 AT1G78510 AT2G13360 AT2G18700 AT2G21330 AT2G22240 AT2G22990 AT2G26080 AT2G26800 AT2G29290 AT2G29300 AT2G32290 AT2G34060 AT3G01180 AT3G10230 AT3G10340 AT3G14420 AT3G19270…
1.26331e-06	134	1924	1.57472	Metabolic pathways	http://www.genome.jp/kegg-bin/show_pathway?ath01100	AT1G01600 AT1G03130 AT1G03600 AT1G07450 AT1G10360 AT1G10370 AT1G10900 AT1G10960 AT1G12900 AT1G13700 AT1G14700 AT1G15550 AT1G15820 AT1G19150 AT1G23310 AT1G26220 AT1G26560 AT1G29920 AT1G30380 AT1G30520 AT1G32060 AT1G32780 AT1G32900 AT1G42970 AT1G43670 AT1G44446 AT1G45191 AT1G52230 AT1G52340 AT1G53830 AT1G58290 AT1G63710 AT1G64970 AT1G65060 AT1G65590 AT1G67740 AT1G68010 AT1G70290 AT1G70580 AT1G74470…
1.71971e-06	15	64	5.29925	Carbon fixation in photosynthetic organisms	http://www.genome.jp/kegg-bin/show_pathway?ath00710	AT1G12900 AT1G23310 AT1G32060 AT1G42970 AT1G43670 AT1G70580 AT2G21330 AT3G26650 AT3G55800 AT4G26530 AT4G38970 AT5G09660 AT5G25880 AT5G38410 AT5G38420
0.000148586	6	13	10.4354	Flavonoid biosynthesis	http://www.genome.jp/kegg-bin/show_pathway?ath00941	AT3G51240 AT5G05270 AT5G07990 AT5G08640 AT5G13930 AT5G42800
0.00025458	9	36	5.65253	Circadian rhythm	http://www.genome.jp/kegg-bin/show_pathway?ath04712	AT2G46340 AT2G46790 AT2G46830 AT3G17609 AT4G08920 AT5G11260 AT5G13930 AT5G23730 AT5G62430
0.000350945	26	244	2.40928	Carbon metabolism	http://www.genome.jp/kegg-bin/show_pathway?ath01200	AT1G12900 AT1G13700 AT1G23310 AT1G32060 AT1G42970 AT1G43670 AT1G68010 AT1G70580 AT2G13360 AT2G21330 AT2G24270 AT2G26080 AT3G14420 AT3G19480 AT3G26650 AT3G55800 AT4G26530 AT4G33010 AT4G35090 AT4G37560 AT4G38970 AT5G09660 AT5G25880 AT5G35790 AT5G38410 AT5G38420
0.000381038	12	69	3.9322	Glyoxylate and dicarboxylate metabolism	http://www.genome.jp/kegg-bin/show_pathway?ath00630	AT1G23310 AT1G68010 AT1G70580 AT2G13360 AT2G26080 AT3G14420 AT4G33010 AT4G35090 AT4G37560 AT5G09660 AT5G38410 AT5G38420
0.000381038	7	23	6.88134	Carotenoid biosynthesis	http://www.genome.jp/kegg-bin/show_pathway?ath00906	AT1G52340 AT3G10230 AT3G19270 AT4G19170 AT4G25700 AT5G17230 AT5G52570
0.000877287	22	205	2.42645	Plant hormone signal transduction	http://www.genome.jp/kegg-bin/show_pathway?ath04075	AT1G04250 AT1G10470 AT1G28130 AT1G78290 AT2G21200 AT2G21210 AT2G26040 AT2G41310 AT2G47750 AT3G03830 AT3G03850 AT3G50750 AT3G57040 AT3G59060 AT4G14550 AT4G34760 AT4G34790 AT4G38825 AT4G38840 AT4G38850 AT4G38860 AT5G62920
0.00579771	8	46	3.9322	Porphyrin and chlorophyll metabolism	http://www.genome.jp/kegg-bin/show_pathway?ath00860	AT1G44000 AT1G44446 AT1G58290 AT1G74470 AT3G56940 AT4G25080 AT5G13630 AT5G54190
0.0484017	8	66	2.74062	Glycine, serine and threonine metabolism	http://www.genome.jp/kegg-bin/show_pathway?ath00260	AT1G23310 AT1G68010 AT1G70580 AT2G13360 AT2G26080 AT3G19480 AT4G33010 AT5G14060
0.0484017	6	41	3.3088	Terpenoid backbone biosynthesis	http://www.genome.jp/kegg-bin/show_pathway?ath00900	AT1G17050 AT1G74470 AT1G78510 AT4G15560 AT4G34350 AT5G58770

### Sheet: KEGGs C4 CCLm1 DOWN
Supplementary Table 6. Summary of KEGG pathways enrichment for DEGs in C4-expressing plants relative to WT
KEGGs for DEGs DOWNEGULATED in 35S:C4CCLm1 (common in L3 and L8) vs. WT
Enrichment FDR	nGenes	Pathway Genes	Fold Enrichment	Pathway	URL	Genes
3.22584e-11	73	1020	2.48225	Biosynthesis of secondary metabolites	http://www.genome.jp/kegg-bin/show_pathway?ath01110	AT1G03055 AT1G04220 AT1G05260 AT1G07450 AT1G15550 AT1G17050 AT1G26220 AT1G26560 AT1G32780 AT1G32900 AT1G44000 AT1G44446 AT1G45191 AT1G58290 AT1G64970 AT1G66270 AT1G66280 AT1G70580 AT1G78510 AT2G18150 AT2G18700 AT2G18980 AT2G21330 AT2G22240 AT2G26080 AT2G26800 AT2G29090 AT2G29290 AT2G29300 AT2G34060 AT2G38380 AT2G39800 AT3G14420 AT3G19450 AT3G49960 AT3G51240 AT3G53260 AT3G56940 AT4G08870 AT4G10120…
7.86677e-07	7	13	18.6757	Flavonoid biosynthesis	http://www.genome.jp/kegg-bin/show_pathway?ath00941	AT3G51240 AT4G22880 AT5G05270 AT5G07990 AT5G08640 AT5G13930 AT5G42800
1.78353e-06	16	108	5.1383	Phenylpropanoid biosynthesis	http://www.genome.jp/kegg-bin/show_pathway?ath00940	AT1G05260 AT1G26560 AT1G45191 AT1G66270 AT1G66280 AT2G18150 AT2G18980 AT2G34060 AT2G38380 AT3G19450 AT3G49960 AT3G53260 AT4G21760 AT4G36430 AT5G17820 AT5G66690
3.10553e-06	94	1924	1.69452	Metabolic pathways	http://www.genome.jp/kegg-bin/show_pathway?ath01100	AT1G04220 AT1G05260 AT1G07450 AT1G10370 AT1G15550 AT1G26220 AT1G26560 AT1G29920 AT1G32780 AT1G32900 AT1G44446 AT1G45191 AT1G53830 AT1G58290 AT1G63710 AT1G64970 AT1G66270 AT1G66280 AT1G70580 AT1G76570 AT2G01890 AT2G05070 AT2G05100 AT2G18150 AT2G18700 AT2G18980 AT2G21330 AT2G22240 AT2G24270 AT2G26080 AT2G26800 AT2G29290 AT2G29300 AT2G30790 AT2G32160 AT2G34060 AT2G38380 AT2G39800 AT2G40100 AT2G47180…
8.60906e-05	6	18	11.5612	Photosynthesis	http://www.genome.jp/kegg-bin/show_pathway?ath00196	AT1G29920 AT1G76570 AT2G05070 AT2G05100 AT2G40100 AT3G27690
8.60906e-05	8	36	7.70744	Circadian rhythm	http://www.genome.jp/kegg-bin/show_pathway?ath04712	AT2G46340 AT2G46790 AT2G46830 AT3G17609 AT5G11260 AT5G13930 AT5G23730 AT5G62430
0.0238104	10	120	2.89029	Starch and sucrose metabolism	http://www.genome.jp/kegg-bin/show_pathway?ath00500	AT1G26560 AT1G32900 AT1G45191 AT1G66270 AT1G66280 AT2G18700 AT4G10120 AT4G21760 AT4G39770 AT5G17310

### Sheet: KEGGs C4 CCLm2 DOWN
Supplementary Table 6. Summary of KEGG pathways enrichment for DEGs in C4-expressing plants relative to WT
KEGGs for DEGs DOWNREGULATED in 35S:C4CCLm2 (common in L46 and L105) vs. WT
Enrichment FDR	nGenes	Pathway Genes	Fold Enrichment	Pathway	URL	Genes
5.85939e-10	52	1020	2.82799	Biosynthesis of secondary metabolites	http://www.genome.jp/kegg-bin/show_pathway?ath01110	AT1G03055 AT1G07450 AT1G15550 AT1G16410 AT1G17050 AT1G26560 AT1G32900 AT1G36370 AT1G45191 AT1G58290 AT1G61820 AT1G64970 AT1G70580 AT1G80820 AT2G20340 AT2G21330 AT2G22240 AT2G26080 AT2G32290 AT2G37040 AT2G39800 AT2G44460 AT3G03780 AT3G08860 AT3G19450 AT3G19480 AT3G22740 AT3G22890 AT3G30775 AT3G51240 AT4G08870 AT4G10120 AT4G14090 AT4G21760 AT4G22880 AT4G33010 AT4G35090 AT4G35640 AT4G39800 AT5G05270…
2.90151e-08	7	13	29.8696	Flavonoid biosynthesis	http://www.genome.jp/kegg-bin/show_pathway?ath00941	AT3G51240 AT4G22880 AT5G05270 AT5G07990 AT5G08640 AT5G13930 AT5G42800
5.77581e-08	71	1924	2.04705	Metabolic pathways	http://www.genome.jp/kegg-bin/show_pathway?ath01100	AT1G04180 AT1G07450 AT1G10370 AT1G12900 AT1G14250 AT1G15550 AT1G19150 AT1G26560 AT1G32900 AT1G36370 AT1G45191 AT1G58290 AT1G61820 AT1G62180 AT1G63710 AT1G64970 AT1G67750 AT1G70580 AT1G80820 AT2G01890 AT2G20340 AT2G21330 AT2G22240 AT2G26080 AT2G29450 AT2G32290 AT2G37040 AT2G39800 AT2G44460 AT2G47180 AT3G01440 AT3G03780 AT3G08860 AT3G19450 AT3G19480 AT3G22740 AT3G22890 AT3G27400 AT3G30775 AT3G51240…
1.36984e-05	8	43	10.3204	Cyanoamino acid metabolism	http://www.genome.jp/kegg-bin/show_pathway?ath00460	AT1G26560 AT1G36370 AT1G45191 AT1G61820 AT2G44460 AT4G21760 AT4G37560 AT5G22300
0.000420835	8	69	6.43154	Glyoxylate and dicarboxylate metabolism	http://www.genome.jp/kegg-bin/show_pathway?ath00630	AT1G36370 AT1G70580 AT2G26080 AT4G33010 AT4G35090 AT4G37560 AT5G16570 AT5G38430
0.00519781	5	38	7.29895	Sulfur metabolism	http://www.genome.jp/kegg-bin/show_pathway?ath00920	AT1G62180 AT3G22890 AT4G04610 AT4G21990 AT4G35640
0.00519781	13	244	2.95548	Carbon metabolism	http://www.genome.jp/kegg-bin/show_pathway?ath01200	AT1G12900 AT1G36370 AT1G70580 AT2G21330 AT2G26080 AT3G19480 AT4G33010 AT4G35090 AT4G35640 AT4G37560 AT5G24420 AT5G38430 AT5G50950
0.00604111	8	108	4.10904	Phenylpropanoid biosynthesis	http://www.genome.jp/kegg-bin/show_pathway?ath00940	AT1G26560 AT1G45191 AT1G61820 AT1G80820 AT2G37040 AT2G44460 AT3G19450 AT4G21760
0.00853173	6	66	5.04291	Glycine, serine and threonine metabolism	http://www.genome.jp/kegg-bin/show_pathway?ath00260	AT1G36370 AT1G70580 AT2G26080 AT3G08860 AT3G19480 AT4G33010
0.00958308	8	120	3.69814	Starch and sucrose metabolism	http://www.genome.jp/kegg-bin/show_pathway?ath00500	AT1G26560 AT1G32900 AT1G45191 AT1G61820 AT2G32290 AT2G44460 AT4G10120 AT4G21760
0.0225453	4	36	6.16356	Circadian rhythm	http://www.genome.jp/kegg-bin/show_pathway?ath04712	AT2G46830 AT3G17609 AT5G13930 AT5G23730

### Sheet: KEGGs C4 Mild DOWN
Supplementary Table 6. Summary of KEGG pathways enrichment for DEGs in C4-expressing plants relative to WT
KEGGs for DEGs DOWNREGULATED in 35S:C4 Mild (common in L7 and L48) vs. WT
Enrichment FDR	nGenes	Pathway Genes	Fold Enrichment	Pathway	URL	Genes
0.00381088	16	1020	2.69412	Biosynthesis of secondary metabolites	http://www.genome.jp/kegg-bin/show_pathway?ath01110	AT1G16410 AT1G17050 AT1G70580 AT2G32290 AT3G03780 AT3G19450 AT3G22740 AT3G51240 AT3G62740 AT4G10120 AT5G05860 AT5G22300 AT5G24150 AT5G24420 AT5G38430 AT5G58770
0.00381088	7	205	5.86463	Plant hormone signal transduction	http://www.genome.jp/kegg-bin/show_pathway?ath04075	AT1G19050 AT1G78290 AT2G21200 AT2G21210 AT3G57040 AT4G38840 AT5G62920

### Sheet: KEGGs C4 Mild m DOWN
Supplementary Table 6. Summary of KEGG pathways enrichment for DEGs in C4-expressing plants relative to WT
KEGGs for DEGs DOWNREGULATED in 35S:C4 Mildm (common in L74 and L84) vs. WT
Enrichment FDR	nGenes	Pathway Genes	Fold Enrichment	Pathway	URL	Genes
7.37844e-15	14	18	18.6729	Photosynthesis	http://www.genome.jp/kegg-bin/show_pathway?ath00196	AT1G29920 AT1G29930 AT1G61520 AT2G05070 AT2G05100 AT2G34420 AT2G34430 AT3G08940 AT3G27690 AT3G47470 AT3G54890 AT3G61470 AT4G10340 AT5G01530
2.23479e-13	38	205	4.45028	Plant hormone signal transduction	http://www.genome.jp/kegg-bin/show_pathway?ath04075	AT1G04240 AT1G04250 AT1G14920 AT1G15580 AT1G28130 AT1G52830 AT2G18010 AT2G23170 AT2G37030 AT2G38120 AT2G43010 AT2G47750 AT3G03830 AT3G03840 AT3G03850 AT3G15540 AT3G23030 AT3G50750 AT3G57040 AT3G59060 AT4G14550 AT4G14560 AT4G27260 AT4G32280 AT4G34000 AT4G34770 AT4G36110 AT4G38825 AT4G38850 AT4G38860 AT5G17490 AT5G18010 AT5G18020 AT5G18030 AT5G18050 AT5G18060 AT5G18080 AT5G54510
6.05323e-09	86	1020	2.02421	Biosynthesis of secondary metabolites	http://www.genome.jp/kegg-bin/show_pathway?ath01110	AT1G05260 AT1G07450 AT1G15950 AT1G17050 AT1G26560 AT1G30760 AT1G32780 AT1G32900 AT1G44446 AT1G52340 AT1G58290 AT1G62380 AT1G62800 AT1G64970 AT1G66270 AT1G66280 AT1G74470 AT1G75450 AT1G78390 AT1G79790 AT2G18150 AT2G18700 AT2G18980 AT2G22240 AT2G22810 AT2G22990 AT2G26710 AT2G26800 AT2G29090 AT2G29360 AT2G38380 AT2G39800 AT2G41510 AT3G01180 AT3G01420 AT3G02870 AT3G03780 AT3G11430 AT3G14440 AT3G19270…
6.37899e-08	132	1924	1.64712	Metabolic pathways	http://www.genome.jp/kegg-bin/show_pathway?ath01100	AT1G03130 AT1G04180 AT1G04610 AT1G05260 AT1G06570 AT1G06680 AT1G07450 AT1G08380 AT1G09350 AT1G10370 AT1G10900 AT1G15820 AT1G15950 AT1G18360 AT1G26560 AT1G29920 AT1G29930 AT1G30380 AT1G30760 AT1G31330 AT1G32780 AT1G32900 AT1G44446 AT1G52230 AT1G52340 AT1G53830 AT1G56600 AT1G58290 AT1G61520 AT1G62380 AT1G62800 AT1G64660 AT1G64970 AT1G66270 AT1G66280 AT1G67740 AT1G67750 AT1G73480 AT1G74470 AT1G78390…
3.01996e-05	17	108	3.77905	Phenylpropanoid biosynthesis	http://www.genome.jp/kegg-bin/show_pathway?ath00940	AT1G05260 AT1G15950 AT1G26560 AT1G30760 AT1G66270 AT1G66280 AT2G18150 AT2G18980 AT2G22990 AT2G38380 AT3G32980 AT3G62740 AT4G36220 AT5G17820 AT5G54160 AT5G63380 AT5G66390
0.000276456	7	23	7.3068	Carotenoid biosynthesis	http://www.genome.jp/kegg-bin/show_pathway?ath00906	AT1G52340 AT1G78390 AT2G29090 AT3G14440 AT3G19270 AT4G19170 AT5G52570
0.00513825	7	36	4.66823	Circadian rhythm	http://www.genome.jp/kegg-bin/show_pathway?ath04712	AT1G22770 AT2G46340 AT2G46790 AT2G46830 AT5G02810 AT5G23730 AT5G62430
0.0261574	7	48	3.50118	Tryptophan metabolism	http://www.genome.jp/kegg-bin/show_pathway?ath00380	AT1G04610 AT4G13260 AT4G28720 AT4G35090 AT4G35160 AT5G43890 AT5G54160
0.0269066	11	104	2.53931	Cysteine and methionine metabolism	http://www.genome.jp/kegg-bin/show_pathway?ath00270	AT1G62380 AT1G62800 AT1G64660 AT2G22810 AT3G03780 AT4G37770 AT5G14060 AT5G28020 AT5G28030 AT5G43850 AT5G53970
