## Supplementary material for "A plant virus causes symptoms through the deployment of a host-mimicking protein domain to attract the insect vector": Table S7. Viruses used in Figure S4.

### Sheet: monopartite
Species	Isolate	Accession number	Virus abbreviation
Tomato yellow leaf curl Thailand virus	Myanmar/Yangon/1999/D	AF206674	TYLCTHV/D
Tomato yellow leaf curl China virus	China/Guangxi/Honghe	AF311734	TYLCCNV/HH
Chilli leaf curl virus	Pakistan/Multan/1998/Pakistan	DNA-A: AF336806	ChiLCV/PK
Tomato yellow leaf curl virus	Iran/Iranshahr/1998/Iran	AJ132711	TYLCV/IR
Tomato yellow leaf curl China virus	China/Yunnan 5/Tobacco/1999/Dali	AJ319674	TYLCCNV/DL
Tomato yellow leaf curl China virus	China/Yunnan 10/Tobacco/2000/Baoshan	AJ319675	TYLCCNV/BS1
Tomato yellow leaf curl China virus	China/Yunnan 25/Tomato/2000	AJ457985	TYLCCNV
Tomato yellow leaf curl virus	Spain/Almeria/Pepper/1999	AJ489258	TYLCV
Tomato yellow leaf curl Thailand virus	China/Yunnan 72/2002/C	AJ495812	TYLCTHV/C
Tomato yellow leaf curl China virus	China/Yunnan 278/Malvastrum/2007/Baoshan3	DNA-A: AM980509	TYLCCNV/BS3
Tomato yellow leaf curl Thailand virus	Thailand/Chiang Mai/B	AY514630	TYLCTHV/B
Tomato yellow leaf curl Thailand virus	Thailand/Sakon Nakhon/E	AY514632	TYLCTHV/E
Tomato yellow leaf curl Guangdong virus	China/Guangzhou 3/2003	AY602166	TYLCGdV
Tomato yellow leaf curl China virus	China/Yunnan/Bean/2004/Bean	DQ256460	TYLCCNV/Bea
Tomato yellow leaf curl China virus	China/Yunnan 72/ Datura/2005/Datura	EF011559	TYLCCNV/Dat
Tomato yellow leaf curl Yunnan virus	China-YN2013-2011	KC686705	TYLCYnV
Tomato mottle leaf curl virus	Brazil/Jaiba 13/2008	DNA-A: KC706615	ToMoLCV

### Sheet: bipartite
Species	Isolate	Accession number	Virus abbreviation
Tomato yellow leaf curl Thailand virus	Thailand/2/A	DNA-A: AF141922	TYLCTHV/A
Tomato chlorotic mottle virus	Brazil/Seabra 1/1996/Bahia	DNA-A: AF490004	ToCMoV/BA
Tomato yellow leaf curl Kanchanaburi virus	Thailand/Kanchanaburi 1/2001	DNA-A: AF511529	TYLCKaV
Tomato leaf curl Gujarat virus	India/Varanasi/2001	DNA-A: AY190290	ToLCGUV
Tomato yellow vein streak virus	Brazil/Potato/1983	DNA-A: EF417915	ToYVSV
Tomato golden vein virus	Brazil/Ita1220/2003	DNA-A: JF803254	TGVV
Tomato yellow mottle virus	Costa Rica/2003	DNA-A: KC176780	ToYMoV

### Sheet: others
Species	Isolate	Accession number	Virus abbreviation
Beet severe curly top virus	Chihuahua, Mexico	X97203	BSCTV
Tomato leaf curl Yunnan virus	Yunnan, China	HF674921	TLCYnV
Tomato yellow leaf curl virus	Israel/1993/Mild	X76319	TYLCV Mild
