## Supplementary material for "A plant virus causes symptoms through the deployment of a host-mimicking protein domain to attract the insect vector": Table S8. Plant material used in this work.

### Sheet: Plant materials
Table S8. Plant material used in this work.
Name	Ecotype/cultivar	Source	Comments
Arabidopsis thaliana
WT	Col-0
rdl1 rld2 rld3	Col-0	Furutani et al., 2020	alleles: rld1-2, rld2-2, rld3-2
35S:C4	Col-0	Rosas-Diaz et al., 2018, and this study	Lines 8 and 22; T1, T2 and T3 generations
35S:C4CCLm1	Col-0	this study	Lines 3 and 8; T3 generation
35S:C4CCLm2	Col-0	this study	Lines 46 and 105; T3 generation
35S:C4 Mild	Col-0	this study	Lines 7 and 48; T3 generation
35S:C4 Mildm	Col-0	this study	Lines 74 and 84; T3 generation
35S:AtRLD3	Col-0	this study	T2 and T3 generations
35S:GFP	Col-0	this study
S-S/35S:C4	Col-0, SUC2:SUL (S-S) background	this study	T1 and T2 generations
S-S/35S:C4	Col-0, SUC2:SUL (S-S) background	this study	T1 and T2 generations
S-S/35S:C4CCLm1	Col-0, SUC2:SUL (S-S) background	this study	T1 and T2 generations
S-S/35S:C4CCLm2	Col-0, SUC2:SUL (S-S) background	this study	T1 and T2 generations
S-S/35S:C4 Mild	Col-0, SUC2:SUL (S-S) background	this study	T1 and T2 generations
S-S/35S:C4 Mildm	Col-0, SUC2:SUL (S-S) background	this study	T1 and T2 generations
S-S/EV (pGWB501)	Col-0	this study	T1 and T2 generations
DR5:GFP	Col-0	Friml et al., 2003	Stable line
sur1-1	Col-0	Boerjan et al., 1995
Solanum lycopersicum cv. Moneymaker
WT	cv. Moneymaker
35S:C4	cv. Moneymaker	this study	T1 generation
35S:C4G2A	cv. Moneymaker	this study	T1 generation
