## Supplementary material for "A plant virus causes symptoms through the deployment of a host-mimicking protein domain to attract the insect vector": Table S9. Primers used in this work.

### Sheet: Cloning
Table S9. Primers used in this work.
Plasmid name	Vector name	Forward primer sequence (5'-3')	Reserve primer sequence (5'-3')	Source
Expression constructs
AtRLD1-S-pDONR	pDONR/Zeo	Fw: GGGGACAAGTTTGTACAAAAAAGCAGGCTTCATGGCAGATCTTGTGACCTAT	Rv: GGGGACCACTTTGTACAAGAAAGCTGGGTTCTAGTGAGGAATGTCTTCTTCTTC	This study
AtRLD1-NS-pDONR	pDONR/Zeo	Fw: GGGGACAAGTTTGTACAAAAAAGCAGGCTTCATGGCAGATCTTGTGACCTAT	Rv: GGGGACCACTTTGTACAAGAAAGCTGGGTTGTGAGGAATGTCTTCTTCTTCTTC	This study
AtRLD1-pGADT7	pGADT7	Fw: gccatggaggccagtgaattcATGGCAGATCTTGTGACCTATAGTAATG	Rv: cagctcgagctcgatggatccCTAGTGAGGAATGTCTTCTTCTTCTTCA	This study
AtRLD1-pGBKT7	pGBKT7	Fw: atggccatggaggccgaattcATGGCAGATCTTGTGACCTATAGTAATG	Rv: ccgctgcaggtcgacggatccCTAGTGAGGAATGTCTTCTTCTTCTTCA	This study
AtRLD1-BRXD-pGADT7	pGADT7	Fw: gccatggaggccagtgaattcATGGAAGCAGAGTGGATCGAAC	Rv: cagctcgagctcgatggatccTTAATTATATTTTTCGTACACTTTTTCCC	This study
AtRLD1-BRXD-pGBKT7	pGBKT7	Fw: atggccatggaggccgaattcATGGAAGCAGAGTGGATCGAAC	Rv: ccgctgcaggtcgacggatccTTAATTATATTTTTCGTACACTTTTTCCC	This study
AtRLD2-S-pDONR	pDONR/Zeo	Fw: GGGGACAAGTTTGTACAAAAAAGCAGGCTTCATGTCGAGAAACGGAAGGATGG	Rv: GGGGACCACTTTGTACAAGAAAGCTGGGTTTCAGCGAGGCAAGTCCTCACT	This study
AtRLD2-NS-pDONR	pDONR/Zeo	Fw: GGGGACAAGTTTGTACAAAAAAGCAGGCTTCATGTCGAGAAACGGAAGGATGG	Rv: GGGGACCACTTTGTACAAGAAAGCTGGGTTGCGAGGCAAGTCCTCACT	This study
AtRLD2-pGBKT7	pGBKT7	Fw: atggccatggaggccgaattcATGTCGAGAAACGGAAGGATGG	Rv: ccgctgcaggtcgacggatccTCAGCGAGGCAAGTCCTCAC	This study
AtRLD2-BRXD-pGADT7	pGADT7	Fw: gccatggaggccagtgaattcATGGAGAAGGAATGGGTTGAACA	Rv: cagctcgagctcgatggatccTTAATTGTATTGTTCATAGACTCTTCCTCT	This study
AtRLD2-BRXD-pGBKT7	pGBKT7	Fw: atggccatggaggccgaattcATGGAGAAGGAATGGGTTGAACA	Rv: ccgctgcaggtcgacggatccTTAATTGTATTGTTCATAGACTCTTCCTCT	This study
AtRLD3-S-pDONR	pDONR/Zeo	Fw: GGGGACAAGTTTGTACAAAAAAGCAGGCTTCATGTCGAGGAACGGACGA	Rv: GGGGACCACTTTGTACAAGAAAGCTGGGTTTTAATGACCCAAGTCTTCACTTCC	This study
AtRLD3-NS-pDONR	pDONR/Zeo	Fw: GGGGACAAGTTTGTACAAAAAAGCAGGCTTCATGTCGAGGAACGGACGA	Rv: GGGGACCACTTTGTACAAGAAAGCTGGGTTATGACCCAAGTCTTCACTTCCT	This study
AtRLD3-pGADT7	pGADT7	Fw: gccatggaggccagtgaattcATGTCGAGGAACGGACGAATG	Rv: cagctcgagctcgatggatccTTAATGACCCAAGTCTTCACTTCCT	This study
AtRLD3-pGBKT7	pGBKT7	Fw: atggccatggaggccgaattcATGTCGAGGAACGGACGAATG	Rv: ccgctgcaggtcgacggatccTTAATGACCCAAGTCTTCACTTCCT	This study
AtRLD3-BRXD-pGADT7	pGADT7	Fw: gccatggaggccagtgaattcATGGAAAATGAATGGGTTGAACA	Rv: cagctcgagctcgatggatccTTAATTGTATTGTTCGTAAACTCTTCCTC	This study
AtRLD3-BRXD-pGBKT7	pGBKT7	Fw: atggccatggaggccgaattcATGGAAAATGAATGGGTTGAACA	Rv: ccgctgcaggtcgacggatccTTAATTGTATTGTTCGTAAACTCTTCCTC	This study
AtRLD4-S-pDONR	pDONR/Zeo	Fw: GGGGACAAGTTTGTACAAAAAAGCAGGCTTCATGGCAGATCTTGTGAGTTA	Rv: GGGGACCACTTTGTACAAGAAAGCTGGGTTCTAGAATTGTGATTGAGATATAGGT	This study
AtRLD4-NS-pDONR	pDONR/Zeo	Fw: GGGGACAAGTTTGTACAAAAAAGCAGGCTTCATGGCAGATCTTGTGAGTTA	Rv: GGGGACCACTTTGTACAAGAAAGCTGGGTTGAATTGTGATTGAGATATAGGTGA	This study
AtRLD4-pGADT7/pGBKT7	pGADT7/pGBKT7	Fw: GGAATTCCATATGATGGCAGATCTTGTGAGTTA	Rv: CGCGGATCCGCGCTAGAATTGTGATTGAGATATAGGT	This study
AtRLD4-BRXD-pGADT7	pGADT7	Fw: gccatggaggccagtgaattcATGGAGGCAGAGTGGATTGAAC	Rv: cagctcgagctcgatggatccTTAGTTGTACTTCTCGTATACTCTTTCGC	This study
AtRLD4-BRXD-pGBKT7	pGBKT7	Fw: atggccatggaggccgaattcATGGAGGCAGAGTGGATTGAAC	Rv: ccgctgcaggtcgacggatccTTAGTTGTACTTCTCGTATACTCTTTCGC	This study
SlRLD1-pGADT7	pGADT7	Fw: gccatggaggccagtgaattcATGGTAGTGTACGGACGGCATC	Rv: cagctcgagctcgatggatccCTAAATTTGGGAAGATGGAGAGAGG	This study
SlRLD1-pGBKT7	pGBKT7	Fw: atggccatggaggccgaattcATGGTAGTGTACGGACGGCATC	Rv: ccgctgcaggtcgacggatccCTAAATTTGGGAAGATGGAGAGAGG	This study
SlRLD1-BRXD-pGADT7	pGADT7	Fw: gccatggaggccagtgaattcATGGAGGCTGAATGGATTGAAC	Rv: cagctcgagctcgatggatccTTAATTATATCTCTCGTAAACTTTGTCACG	This study
SlRLD1-BRXD-pGBKT7	pGBKT7	Fw: atggccatggaggccgaattcATGGAGGCTGAATGGATTGAAC	Rv: ccgctgcaggtcgacggatccTTAATTATATCTCTCGTAAACTTTGTCACG	This study
SlRLD2-pGADT7	pGADT7	Fw: gccatggaggccagtgaattcATGTCTGTCACTGGTAGAATGAATTCA	Rv: cagctcgagctcgatggatccTCAATGTGCTAAATCCACACTTGC	This study
SlRLD2-pGBKT7	pGBKT7	Fw: atggccatggaggccgaattcATGTCTGTCACTGGTAGAATGAATTCA	Rv: ccgctgcaggtcgacggatccTCAATGTGCTAAATCCACACTTGC	This study
SlRLD2-BRXD-pGADT7	pGADT7	Fw: gccatggaggccagtgaattcATGGAGAATGAATGGGTTGAGC	Rv: cagctcgagctcgatggatccTTAGTTGTACAGCTCATAAACTCTTGCA	This study
SlRLD2-BRXD-pGBKT7	pGBKT7	Fw: atggccatggaggccgaattcATGGAGAATGAATGGGTTGAGC	Rv: ccgctgcaggtcgacggatccTTAGTTGTACAGCTCATAAACTCTTGCA	This study
AtBAM1(678-1003aa)-pGADT7	pGADT7	Fw: gccatggaggccagtgaattcATGACAGCTTTCCAGAGACTAGACTTC	Rv: cagctcgagctcgatggatccTCATAGATTGAGTAGATCCGGCG	This study
AtBAM1(678-1003aa)-pGBKT7	pGBKT7	Fw: atggccatggaggccgaattcATGACAGCTTTCCAGAGACTAGACTTC	Rv: ccgctgcaggtcgacggatccTCATAGATTGAGTAGATCCGGCG	This study
AtLZY3-S-pDONR	pDONR/Zeo	Fw: GGGGACAAGTTTGTACAAAAAAGCAGGCTTCATGAAGTTTTTCGGGTGGAT	Rv: GGGGACCACTTTGTACAAGAAAGCTGGGTTTCAGATCTCAAGAACAATGAAATC	This study
AtLZY3-NS-pDONR	pDONR/Zeo	Fw: GGGGACAAGTTTGTACAAAAAAGCAGGCTTCATGAAGTTTTTCGGGTGGAT	Rv: GGGGACCACTTTGTACAAGAAAGCTGGGTTGATCTCAAGAACAATGAAATCAG	This study
C4CCLm1/C4CCLm2/C4CCLm3-S-pDONR	pDONR/Zeo	Fw: GGGGACAAGTTTGTACAAAAAAGCAGGCTTCATGGGGAACCACATCTCC	Rv: GGGGACCACTTTGTACAAGAAAGCTGGGTTTTAATATATTGAGGGCCTCGGATT	This study
C4CCLm1/C4CCLm2/C4CCLm3-NS-pDONR	pDONR/Zeo	Fw: GGGGACAAGTTTGTACAAAAAAGCAGGCTTCATGGGGAACCACATCTCC	Rv: GGGGACCACTTTGTACAAGAAAGCTGGGTTATATATTGAGGGCCTCGGATT	This study
TYLCV Mild C4-pGADT7	pGADT7	Fw: gccatggaggccagtgaattcATGGGGAACCACATCTCCATG	Rv: cagctcgagctcgatggatccTTAATTCTTTAATGATTCTAAGAGCCTCT	This study
TYLCV Mild C4-pGBKT7	pGBKT7	Fw: atggccatggaggccgaattcATGGGGAACCACATCTCCATG	Rv: ccgctgcaggtcgacggatccTTAATTCTTTAATGATTCTAAGAGCCTCT	This study
TYLCV Mild C4/TYLCV Mild C4m-S-pDONR	pDONR/Zeo	Fw: GGGGACAAGTTTGTACAAAAAAGCAGGCTTCATGGGGAACCACATCTCC	Rv: GGGGACCACTTTGTACAAGAAAGCTGGGTTTTAATTCTTTAATGATTCTAAGAGCCTC	This study
TYLCV Mild C4/TYLCV Mild C4m-NS-pDONR	pDONR/Zeo	Fw: GGGGACAAGTTTGTACAAAAAAGCAGGCTTCATGGGGAACCACATCTCC	Rv: GGGGACCACTTTGTACAAGAAAGCTGGGTTATTCTTTAATGATTCTAAGAGCCTCT	This study
TYLCV-C4G155C-TOPO	TOPO	Fw: aagtctccgtctttctcgacgtaggtcttgacatc	Rv: gatgtcaagacctacgtcgagaaagacggagactt	This study
TYLCV-C4T182C-TOPO	TOPO	Fw: cgatttggaaaactccgaaatcaatgaagtctccgtctttc	Rv: gaaagacggagacttcattgatttcggagttttccaaatcg	This study
C4CCLm3-pGADT7	pGADT7	Fw: gccatggaggccagtgaattcATGGGGAACCACATCTCCATG	Rv: cagctcgagctcgatggatccTTAATATATTGAGGGCCTCGGATT	This study
C4CCLm3-pGBKT7	pGBKT7	Fw: atggccatggaggccgaattcATGGGGAACCACATCTCCATG	Rv: ccgctgcaggtcgacggatccTTAATATATTGAGGGCCTCGGATT	This study
Infectious clones
TYLCV WT	pGWB501			Rosas-Diaz et al., 2018
	pGWB501			Rosas-Diaz et al., 2018
	pGWB501			This study

### Sheet: qPCR
Target gene	Forward primer sequence (5'-3')	Reserve primer sequence (5'-3')	Sources
qPCR
Rep	Fw: TGAGAACGTCGTGTCTTCCG	Rv: TGACGTTGTACCACGCATCA	Rosas-Diaz et al., 2018
ITS Sl25SrRNA	Fw: ATAACCGCATCAGGTCTCCA	Rv: CCGAAGTTACGGATCCATTT	Mason et al., 2008
RT-qPCR
C4 (TYLCV)	Fw: ATCCGAACATTCAGGCAGCT	Rv: TGCTGACCTCCTCTAGCTGA	Rosas-Diaz et al., 2018
C4 (TYLCV Mild)	Fw: AGCGATTCTTCGACCTGGTA	Rv: TAAGCGTCATTGGCTGACTG	This study
AtRLD3	Fw: GGCAAGTGGACAGTCGATCC	Rv: TTTAGTGAACCCCGGTGCG	This study
Endogenous AtSUC2	Fw: TCTAGCCATTGTCGTCCCTC	Rv: CGCCAATACACCACTTACCG	Rosas-Diaz et al., 2018
Transgenic SUC:SUL (S-S) casette, SUL-Chs	Fw: CCGAGCAGGACAAGCTTCAAGA	Rv: CCCAACCCAAAAAGAGTGTGACA	Rosas-Diaz et al., 2018
AtACTIN	Fw: CAGTGTCTGGATCGGTGGTT	Rv: TGAACGATTCCTGGACCTGC	This study
